# Spatially Resolved Microglial Expression Around Aβ Plaques in Human Alzheimer’s Disease Tissue

**DOI:** 10.1101/2025.08.29.673089

**Authors:** Jack I. Wood, Georgia Ppasia, Paul Rolland-Du-Roscoat, Sneha Desai, Shamim Choudhury, Aya Balbaa, Daria Gavriouchkina, Modesta Blunskyte-Hendley, John Hardy, Damian M. Cummings, Dervis Salih, Jörg Hanrieder, Frances A. Edwards

## Abstract

Using microglia-enriched spatial transcriptomics on human Alzheimer’s disease tissue, we identify distinct gene expression changes across microglia located in direct contact with plaques, in periplaque regions, and in areas distant from plaques. We define a group of plaque contact–only microglial (PCOM) genes whose expression increases exclusively in microglia directly contacting plaques. These genes show significant overlap with previously reported gene sets, suggesting that many of the well-characterised disease-associated microglia (DAM) and other AD-related gene-expression signatures are only upregulated when microglia contact plaques. We further identify distinct co-expression networks associated with disease-relevant covariates, including an immune module linked to APOE genotype and a synaptic–mitochondrial module negatively associated with Braak stage. Finally, we compare the human dataset to our previously published data from 18-month-old *App^NL-F^* mice, generated using the same experimental paradigm and demonstrate cross-species concordance in gene expression particularly within plaque-contacting microglia.
