## Supplemental Table 4 for "Spatially Resolved Microglial Expression Around Aβ Plaques in Human Alzheimer’s Disease Tissue"

### Sheet: Sheet1
	When given lecanamab Microglial mechanisms drive amyloid-β clearance in immunized patients with Alzheimer's disease, Lynn Van Olst et al 2025		KO		KD		Risk genes and variants				Other studies					Score AD					Score non AD
	DEGs, lecanamab treated or immunisation	✅ or ❌ ?	Reference	✅ or ❌ ?	Reference	✅ or ❌ ?	Reference	Name o the variant	gain or loss of function ?	✅ or ❌ ?	Reference	⬀ or ⬂ symptoms of AD	✅ or ❌ ?			Neuroprotective		Neurotoxic			Neuroprotective		Neurotoxic
ACAP3															"ACAP3",	0	,	0	,		0	,	0	,
ADORA3					Adenosine A3 Receptor Mediates ERK1/2- and JNK-Dependent TNF-α Production in Toxoplasma gondii-Infected HTR8/SVneo Human Extravillous Trophoblast Cells. Ye et al., 2020	❌					Inhibition of ADORA3 promotes microglial phagocytosis and alleviates chronic ischemic white matter injury. Xu et al., 2024		❌		"ADORA3",	0	,	0	,		0	,	1	,
AIF1	Not DE														"AIF1",	0	,	0	,		0	,	0	,
AKR1A1	Upregulated	✅	Aldo-keto reductase family 1 member A1 (AKR1A1) exerts a protective function in alcohol-associated liver disease by reducing 4-HNE accumulation and p53 activation. Lan et al 2024	✅			AKR1A1 Variant Associated With Schizophrenia Causes Exon Skipping, Leading to Loss of Enzymatic Activity. Iino et al., 2021			✅					"AKR1A1",	1	,	0	,		2	,	0	,
APOC1	Upregulated	✅					Definitive roles of TOMM40-APOE-APOC1 variants in the Alzheimer's risk. Kuminski et al., 2022	rs12721046	unknown mutation direction		Association of APOC1 with cortical atrophy during conversion to Alzheimer's disease. Oh et al., 2025	⬀ symptoms of AD with ⬀ APOC1 mRNA	❌		"APOC1",	2	,	2	,		0	,	0	,
							Association between APOC1 Polymorphism and Alzheimer’s Disease: A Case-Control Study and Meta-Analysis	rs11568822	Increased expression 1.5 fold increases risk of AD	❌
							APOE ɛ4 allele and TOMM40-APOC1 variants jointly contribute to survival to older ages.	rs12721046	unknown mutation direction		Apolipoprotein C-I is an APOE genotype-dependent suppressor of glial activation. Cudaback et al., 2012		✅
APOE	Not DE
ASAH1	Not DE				Targeting Acid Ceramidase Inhibits Glioblastoma Cell Migration through Decreased AKT Signaling. Hawkins et al., 2022	❌									"ASAH1",	0	,	0	,		0	,	2	,
					Inhibition of acid ceramidase elicits mitochondrial dysfunction and oxidative stress in pancreatic cancer cells. Taniai et al., 2021	❌
C17orf67											FAM222A encodes a protein which accumulates in plaques in Alzheimer's disease. Yan et al., 2020		❌		"C17orf67",	0	,	1	,		0	,	0	,
C1Q	Not DE		Absence of C1q leads to less neuropathology in transgenic mouse models of Alzheimer's disease. Fonseca et al., 2004	❌							Complement and microglia mediate early synapse loss in Alzheimer mouse models. Hong et al., 2016		❌		"C1Q",	0	,	4	,		1	,	2	,
This examination of C1Q evidence is assuming loss of synapses is a neurotoxic associated presentation.			Complement C1q-dependent excitatory and inhibitory synapse elimination by astrocytes and microglia in Alzheimer’s disease mouse models	❌							Complement C1q/C3-CR3 signaling pathway mediates abnormal microglial phagocytosis of synapses in a mouse model of depression. Han et al., 2024		❌
											C1q-targeted monoclonal antibody prevents complement-dependent cytotoxicity and neuropathology in in vitro and mouse models of neuromyelitis optica. pHUAAN 2013.		❌
											C1q enhances microglial clearance of apoptotic neurons and neuronal blebs, and modulates subsequent inflammatory cytokine production		✅
											Changes in the Synaptic Proteome in Tauopathy and Rescue of Tau-Induced Synapse Loss by C1q Antibodies. Dejanovic et al., 2018		❌
CAMKV															"CAMKV",	0	,	0	,			,	0	,
CANX			The ER protein CANX (calnexin)-mediated autophagy protects against alzheimer disease. Shen et al. 2025	✅											"CANX",	1	,	0	,		0	,	0	,
CCN2											Differential protective effects of connective tissue growth factor against Aβ neurotoxicity on neurons and glia. Yang et al., 2017		✅		"CCN2",	1	,	0	,		0	,	0	,
CD37	Not DE														"CD37",	0	,	0	,		0	,	0	,
CD68	Not DE														"CD68",	0	,	0	,		0	,	0	,
CHIT1					Chitinase Inhibition Promotes Atherosclerosis in Hyperlipidemic Mice. Kitamoto et al 2013.	✅					CHIT1 regulates the neuroinflammation and phagocytosis of microglia and suppresses Aβ plaque deposition in Alzheimer's disease. Yuan et al., 2025		✅		"CHIT1",	4	,	0	,		1	,	0	,
											Chitotriosidase enhances TGFβ-Smad signaling and uptake of β-amyloid in N9 microglia. Wang et al., 2018		✅
											Chitinase1 contributed to a potential protection via microglia polarization and Aβ oligomer reduction in D-galactose and aluminum-induced rat model with cognitive impairments. Xiao et al., 2017		✅
											Chitotriosidase attenuates brain inflammation via HDAC3/NF-κB pathway in D-galactose and aluminum-induced rat model with cognitive impairments. Yu et al., 2021		✅
CTSB	Upregulated	✅	Cathepsin B Gene Knockout Improves Behavioral Deficits and Reduces Pathology in Models of Neurologic Disorders. Hook et al., 2022	❌	Identification of cathepsin B as a mediator of neuronal death induced by Abeta-activated microglial cells using a functional genomics approach. Gan et AL., 2004	❌	New insights into the genetic etiology of Alzheimer’s disease and related dementias. Bellenguez et al., 2022	rs1065712	unknown mutation direction	?	Induction of glioma apoptosis by microglia-secreted molecules: The role of nitric oxide and cathepsin B. Hwang et al., 2009	suppression of cathepsin B by the chemical inhibitors significantly reversed MCM-induced glioma cell death	❌		"CTSB",	5	,	7	,		0	,	3	,
			Cathepsin B Deficiency Improves Memory Deficits and Reduces Amyloid-β in hAβPP Mouse Models Representing the Major Sporadic Alzheimer's Disease Condition. Hook et al., 2023	❌	Inhibitors of cathepsin B improve memory and reduce beta-amyloid in transgenic Alzheimer disease mice expressing the wild-type, but not the Swedish mutant, beta-secretase site of the amyloid precursor protein. Hook et al 2008	❌					Cathepsin B prevents cell death by fragmentation and destruction of pathological amyloid fibrils. Sulatski et al., 2025		✅
			Deletion of the cathepsin B gene improves memory deficits in a transgenic ALZHeimer's disease mouse model expressing AβPP containing the wild-type β-secretase site sequence. Kindy et al., 2012	❌							Cathepsin B promotes Aβ proteotoxicity by modulating aging regulating mechanisms. Siddiqui et al., 2024		❌
			Genetic cathepsin B deficiency reduces beta-amyloid in transgenic mice expressing human wild-type amyloid precursor protein. Hook et al., 2009	❌							Loss of Cathepsin B and L Leads to Lysosomal Dysfunction, NPC-Like Cholesterol Sequestration and Accumulation of the Key Alzheimer's Proteins. Cernak et al., 2016		✅
			Inhibition of Cathepsins B Induces Neuroprotection Against Secondary Degeneration in Ipsilateral Substantia Nigra After Focal Cortical Infarction in Adult Male Rats. Zuo et al 2018.	❌							Antiamyloidogenic and Neuroprotective Functions of Cathepsin B: Implications for Alzheimer's Disease. Mueller-Steiner et al., 2006		✅
											Cathepsin B Improves ß-Amyloidosis and Learning and Memory in Models of Alzheimer’s Disease. Embury et al 2016.		✅
											Brain pyroglutamate amyloid-β is produced by cathepsin B and is reduced by the cysteine protease inhibitor E64d, representing a potential Alzheimer's disease therapeutic. Hook et al 2014.		❌
CTSD	Not DE		Prominent tauopathy and intracellular β-amyloid accumulation triggered by genetic deletion of cathepsin D: implications for Alzheimer disease pathogenesis. Terron et al., 2024	✅	Restoration of CTSD (cathepsin D) and lysosomal function in stroke is neuroprotective. Hossain et al., 2021	✅					From protective enzyme to facilitator of amyloid propagation: Cathepsin D-mediated amyloid fibril fragmentation . Sulatsky et al., 2025		❌		"CTSD",	3	,	1	,		1	,	0	,
			Lack of Cathepsin D in the central nervous system results in microglia and astrocyte activation and the accumulation of proteinopathy-related proteins. Suzuki et al 2022	✅
			Cathepsin D regulates cerebral Aβ42/40 ratios via differential degradation of Aβ42 and Aβ40. Suire et al., 2020	✅
							Functional genomics identify causal variant underlying the protective CTSH locus for Alzheimer's disease. Li et al 2023		Loss of function protective	❌
CTSH	Not DE						Functional genomics identify causal variant underlying the protective CTSH locus for Alzheimer's disease. Li et al., 2023	rs2289702	unknown mutation direction						"CTSH",	0	,	1	,		0	,	0	,
							New insights into the genetic etiology of Alzheimer’s disease and related dementias. Bellenguez et al., 2022	rs2289702	unknown mutation direction
CTSS	Not DE		Targeting cathepsin S promotes activation of OLF1-BDNF/TrkB axis to enhance cognitive function. Lee et al 2024	❌							Neuronal cathepsin S increases neuroinflammation and causes cognitive decline via CX3CL1-CX3CR1 axis and JAK2-STAT3 pathway in aging and Alzheimer's disease. Liu et al., 2025		❌		"CTSS",	0	,	2	,		0	,	2	,
											Cathepsin S increases tau oligomer formation through limited cleavage, but only IL-6, not cathespin S serum levels correlate with disease severity in the neurodegenerative tauopathy progressive supranuclear palsy. Nubling et al., 2017		❌
											Elevated circulating cathepsin S levels are associated with cognitive decline and neurodegeneration in a cohort of patients reporting memory complaints. Wang et al., 2025		❌ could be correlative not necessarilly mechanistic
											Inhibition of cathepsin S produces neuroprotective effects after traumatic brain injury in mice. Xu et al., 2013		❌
CTSZ	Upregulated	✅	A role for cathepsin Z in neuroinflammation provides mechanistic support for an epigenetic risk factor in multiple sclerosis. Allan et al., 2017	❌							Extracellular cathepsin Z signals through the α5 integrin and augments NLRP3 inflammasome activation		❌		"CTSZ",	1	,	0	,		0	,	2	,
CYFIP1	Not DE														"CYFIP1",	0	,	0	,		0	,	0	,
EVI2B	Not DE														"EVI2B",	0	,	0	,		0	,	0	,
FAM107A	Upregulated	✅									FAM107A as a Tumor Suppressor in Bladder Cancer Inhibits Cell Proliferation, Migration, and Invasion . Ou et al., 2022	⬂ cell growth, migration and ivnasion of Bladder cancer cells with ⬀ FAM107A expression	✅		"FAM107A",	1	,	0	,		2	,	0	,
											FAM107A as a tumor suppressor in esophageal squamous carcinoma inhibits growth and metastasis. Zhang et al., 2023	⬂ cell growth, migration and ivnasion of ESCC cells with ⬀ FAM107A expression	✅
FCER1G	Not DE														"FCER1G",	0	,	0	,		0	,	0	,
FITM2															"FITM2",	0	,	0	,		0	,	0	,
FTH1	Upregulated	✅													"FTH1",	1	,	0	,		0	,	0	,
FXYD5	Not DE														"FXYD5",	0	,	0	,		0	,	0	,
GABRG1															"GABRG1",	0	,	0	,		0	,	0	,
GFAP	Not DE														"GFAP",	0	,	0	,		0	,	0	,
GM2A	Upregulated	✅			Identification of ganglioside GM2 activator playing a role in cancer cell migration through proteomic analysis of breast cancer secretomes. Shin et al., 2016	❌					Elevated ganglioside GM2 activator (GM2A) in human brain tissue reduces neurite integrity and spontaneous neuronal activity. Hsieh et al., 2022		❌		"GM2A",	1	,	1	,		0	,	1	,
GPIHBP1															"GPIHBP1",	0	,	0	,		0	,	0	,
GPNMB	Not DE		Tumor associated microglia/macrophages utilize GPNMB to promote tumor growth and alter immune cell infiltration in glioma. Yalcin et al., 2024	❌	ASO-mediated knock-down of GPNMB in mutant-GRN and in Grn-deficient peripheral myeloid cells disrupts lysosomal function and immune responses. Wallings et al 2025	✅					GPNMB mitigates Alzheimer's disease and enhances autophagy via suppressing the mTOR signal. Zhu et al., 2022	ectopic expression GPNMB reduced Aβ deposition in APP/PS1 mice	✅		"GPNMB",	2	,	0	,		2	,	1	,
			GPNMB plays a protective role against obesity-related metabolic disorders by reducing macrophage inflammatory capacity. Prabat et al., 2021	✅							Overexpression of LINC00672 promotes autophagy in Alzheimer's disease by upregulating GPNMB. Gao et al 2025		✅
GPX1			Glutathione Peroxidase-1 Knockout Facilitates Memory Impairment Induced by β-Amyloid (1-42) in Mice via Inhibition of PKC βII-Mediated ERK Signaling; Application with Glutathione Peroxidase-1 Gene-Encoded Adenovirus Vector. Shin et al., 2020	✅	Glutathione peroxidase 1 activity dictates the sensitivity of glioblastoma cells to oxidative stress. Dokic et al., 2012	✅					Overexpression of glutathione peroxidase increases the resistance of neuronal cells to Abeta-mediated neurotoxicity. Barkats 2000		✅		"GPX1",	3	,	0	,		1	,		,
			Lack of glutathione peroxidase-1 exacerbates Abeta-mediated neurotoxicity in cortical neurons. Crack et al., 2006	✅
GRN	Upregulated	✅	Accelerated lipofuscinosis and ubiquitination in granulin knockout mice suggest a role for progranulin in successful aging. Ahmed et al., 2010	✅	Reduced progranulin increases tau and α-synuclein inclusions and alters mouse tauopathy phenotypes via glucocerebrosidase. Takahashi et al 2024.	✅	Progranulin null mutations in both sporadic and familial frontotemporal dementia. Le Ber et al., 2007		loss of function	✅	Restoring neuronal progranulin reverses deficits in a mouse model of frontotemporal dementia. Arrant et al 2017		✅		"GRN",	3	,	2	,		10	,	0	,
			Progranulin Deficiency Promotes Circuit-Specific Synaptic Pruning by Microglia via Complement Activation. Lui et al 2016	✅	Selective depletion of microglial progranulin in mice is not sufficient to cause neuronal ceroid lipofuscinosis or neuroinflammation	✅ reducesneuroinflammation					Granulins rescue inflammation, lysosome dysfunction, lipofuscin, and neuropathology in a mouse model of progranulin deficiency. Root et al 2024		✅
			Opposing effects of progranulin deficiency on amyloid and tau pathologies via microglial TYROBP network. Takahashi 2017	❌&✅	Progranulin haploinsufficiency reduces amyloid beta deposition in Alzheimer’s disease model mice. Hosokawa et al 2017.	❌	Mutations in progranulin cause tau-negative frontotemporal dementia linked to chromosome 17. Baker et al 2006		loss of function	✅	Progranulin Protects against Amyloid β Deposition and Toxicity in Alzheimer’s Disease Mouse Models. Minami et al 2015		✅
					Reduced progranulin increases tau and α-synuclein inclusions and alters mouse tauopathy phenotypes via glucocerebrosidase. Takahashi et al 2024.	✅	Strikingly different clinicopathological phenotypes determined by progranulin-mutation dosage. Smith et al 2012		loss of function	✅
							Progranulin mutations in clinical and neuropathological Alzheimer's disease. Vardarajan et al., 2022	rs5848
							New insights into the genetic etiology of Alzheimer’s disease and related dementias. Bellenguez et al., 2022	rs5848
HBA1															"HBA1",	0	,	0	,		0	,	0	,
HBQ1															"HBQ1",	0	,	0	,		0	,	0	,
HLA-B															"HLA-B",	0	,	0	,		0	,	0	,
HLA-DOB															"HLA-DOB",	0	,	0	,		0	,	0	,
HLA-DPB1															"HLA-DPB1",	0	,	0	,		0	,	0	,
HLA-DRB1							A genome-wide association study with 1,126,563 individuals identifies new risk loci for Alzheimer’s disease. Wightman et al., 2021	rs1846190	Unsure on effect of mutation						"HLA-DRB1",	0	,	0	,		0	,	0	,
							Association of HLA-DRB1 polymorphism with Alzheimer's disease: a replication and meta-analysis. Lu et al., 2017	rs9271192	Unsure on effect of mutation
HM13															"HM13",	0	,	0	,		0	,	0	,
IFI30	Not DE		Defective antigen processing in GILT-free mice. Maric et al., 2001	✅	IFI30 Knockdown Inhibits ESCC Progression by Promoting Apoptosis and Senescence via Activation of JNK and P21/P16 Pathways. Xie et al 2025	✅									"IFI30",	0	,	0	,		1	,	1	,
ITGAX	Upregulated	✅	The Downregulation of ITGAX Exacerbates Amyloid-β Plaque Deposition in Alzheimer's Disease by Increasing Polarization of M1 Microglia. Hu et al., 2024	✅											"ITGAX",	2	,	0	,		0	,	0	,
KCTD12	Not DE														"KCTD12",	0	,	0	,		0	,	0	,
LIPA	Not DE		Impaired lysosomal acidity maintenance in acid lipase-deficient cells leads to defective autophagy. Moriwaki et al., 2024	✅							Loss of neuronal lysosomal acid lipase drives amyloid pathology in Alzheimer's disease. Barnett et al., 2024		✅		"LIPA",	1	,	0	,		1	,	0	,
LOX															"LOX",	0	,	0	,		0	,	0	,
LSP1															"LSP1",	0	,	0	,		0	,	0	,
LYZ	Not DE														"LYZ",	0	,	0	,		0	,	0	,
MARCHF1															"MARCHF1",	0	,	0	,		0	,	0	,
MFSD1	Not DE														"MFSD1",	0	,	0	,		0	,	0	,
MGARP															"MGARP",	0	,	0	,		0	,	0	,
MS4A7	Not DE				Role of MS4A7 in Regulating Microglial Polarization and Neuroinflammation in Spinal Cord Injury via the cGAS-STING-NLRP3 Axis. Li et al., 2025	knockdown reduced proinflammatory markers ❌									"MS4A7",	0	,	0	,		0	,	1	,
MSR1	Not DE														"MSR1",	0	,	0	,		0	,	0	,
MYBL2															"MYBL2",	0	,	0	,		0	,	0	,
NAP1L1															"NAP1L1",	0	,	0	,		0	,	0	,
NDUFA6															"NDUFA6",	0	,	0	,		0	,	0	,
NFE2L2	Not DE		NRF2 deficiency replicates transcriptomic changes in Alzheimer's patients and worsens APP and TAU pathology. Rojo et al., 2017	✅							Intrahippocampal injection of a lentiviral vector expressing Nrf2 improves spatial learning in a mouse model of Alzheimer's disease. Kaninen et al., 2009		✅		"NFE2L2",	4	,	0	,		0	,	0	,
			Nrf2 Ablation Promotes Alzheimer's Disease-Like Pathology in APP/PS1 Transgenic Mice: The Role of Neuroinflammation and Oxidative Stress. Ren et al., 2020	✅
			Deficiency in the transcription factor NRF2 worsens inflammatory parameters in a mouse model with combined tauopathy and amyloidopathy. Rojo et al., 2018	✅
NUPR1	Downregulated	❌													"NUPR1",	0	,	1	,		0	,	0	,
OLR1	Not DE														"OLR1",	0	,	0	,		0	,	0	,
PABPC1															"PABPC1",	0	,	0	,		0	,	0	,
PIEZO1					Inhibiting the Piezo1 channel protects microglia from acute hyperglycaemia damage through the JNK1 and mTOR signalling pathways. Liu et al., 2021	❌					Microglial Piezo1 senses Aβ fibril stiffness to restrict Alzheimer's disease. Hu et al., 2023		✅		"PIEZO1",	2	,	0	,		0	,	1	,
											Microglial amyloid beta clearance is driven by PIEZO1 channels. Jantti et al., 2022		✅
RIMS2															"RIMS2",	0	,	0	,		0	,	0	,
RPL13															"RPL13",	0	,	0	,		0	,	0	,
RPL27A															"RPL27A",	0	,	0	,		0	,	0	,
RPS12															"RPS12",	0	,	0	,		0	,	1	,
RPS19															"RPS19",	0	,	0	,		0	,	0	,
S100A11	Not DE														"S100A11",	0	,	0	,		0	,	0	,
SCIN	Not DE														"SCIN",	0	,	0	,		0	,	0	,
SH3BGRL	Not DE														"SH3BGRL",	0	,	0	,		0	,	0	,
SLC11A1	Not DE		Solute carrier 11A1 is expressed by innate lymphocytes and augments their activation. Hedges et al., 2013	pretty inconclusive regarding neuroprotective or neurortoxic	Knockdown of microglial iron import gene, Slc11a2, worsens cognitive function and alters microglial transcriptional landscape in a sex-specific manner in the APP/PS1 model of Alzheimer's disease. Robertson et al., 2024	✅					The critical role of Nramp1 in degrading α-synuclein oligomers in microglia under iron overload condition		✅		"SLC11A1",	1	,	0	,		2	,	0	,
			Nramp1 promotes efficient macrophage recycling of iron following erythrophagocytosis in vivo. Soe-Lin et al., 2009	✅
SLC5A5															"SLC5A5",	0	,	0	,		0	,	0	,
SORL1	Not DE		SORLA mediates endocytic uptake of proIAPP and protects against islet amyloid deposition. Shih et al., 2022	✅			The SORL1 p.Y1816C variant causes impaired endosomal dimerization and autosomal dominant Alzheimer's disease. Jensen et al., 2024	SORL1 p.Y1816C	loss of function	✅	Neuronal sorting protein-related receptor sorLA/LR11 regulates processing of the amyloid precursor protein. Andersen et al., 2005		✅		"SORL1",	5	,	0	,		1	,	0	,
							Investigating the Endo-Lysosomal System in Major Neurocognitive Disorders Due to Alzheimer’s Disease, Frontotemporal Lobar Degeneration and Lewy Body Disease: Evidence for SORL1 as a Cross-Disease Gene			✅	The neuronal sortilin-related receptor SORL1 is genetically associated with Alzheimer disease. Rogaeva et al 2007		✅
			Neuronal sorting protein-related receptor sorLA/LR11 regulates processing of the amyloid precursor protein. Andersen et al., 2005	✅
SPON1											SPON1 Can Reduce Amyloid Beta and Reverse Cognitive Impairment and Memory Dysfunction in Alzheimer's Disease Mouse Model. Park et al., 2020		✅		"SPON1",	4	,	0	,		0	,	0	,
											F-spondin gene transfer improves memory performance and reduces amyloid-β levels in mice. Hafez et al., 2012		✅
											F-spondin interaction with the apolipoprotein E receptor ApoEr2 affects processing of amyloid precursor protein. Hoe et al., 2005		✅
											Binding of F-spondin to amyloid-beta precursor protein: a candidate amyloid-beta precursor protein ligand that modulates amyloid-beta precursor protein cleavage. Ho et al., 2004		✅
SPP1	Upregulated	✅	Perivascular cells induce microglial phagocytic states and synaptic engulfment via SPP1 in mouse models of Alzheimer's disease. De Shepper et al., 2023	findings on complement and synapse loss but no direct ties to neuroprotection neurotoxicicty or effect on AB or Tau pathology							Definition of the contribution of an Osteopontin-producing CD11c+ microglial subset to Alzheimer's disease. Qiu et al 2023		❌		"SPP1",	2	,	1	,		1	,	0	,
			Secreted phosphoprotein 1 slows neurodegeneration and rescues visual function in mouse models of aging and glaucoma. Li et al., 2022	✅							A novel role for osteopontin in macrophage-mediated amyloid-β clearance in Alzheimer's models		✅
TEX26															"TEX26",	0	,	0	,		0	,	0	,
			Overexpression of Tfam protects mitochondria against β-amyloid-induced oxidative damage in SH-SY5Y cells. Xu et al 2009	✅							Human mitochondrial transcriptional factor A breaks the mitochondria-mediated vicious cycle in Alzheimer’s disease. Oka et al 2016		✅
TFAM			TFAM deficiency in dendritic cells leads to mitochondrial dysfunction and enhanced antitumor immunity through cGAS-STING pathway. Lu et al., 2023	✅			Mitochondrial transcription factor A (TFAM) gene variation and risk of late-onset Alzheimer's disease. Alvarez et al 2008			✅					"TFAM",	3	,	0	,		1	,	0	,
TMEM59			TMEM59 deficiency activates chaperone-mediated autophagy and ameliorates disease-like pathologies in tauopathy model mice. Zheng et al., 2025	❌	The novel membrane protein TMEM59 modulates complex glycosylation, cell surface expression, and secretion of the amyloid precursor protein. Ulrich et al., 2010	✅					Dcf1 alleviates C99-mediated deficits in drosophila by reducing the cleavage of C99. Li et al., 2020		✅		"TMEM59",	2	,	2	,		1	,	0	,
			Microglial Tmem59 Deficiency Impairs Phagocytosis of Synapse and Leads to Autism-Like Behaviors in Mice . Meng et al., 2022	✅	TMEM59 Haploinsufficiency Ameliorates the Pathology and Cognitive Impairment in the 5xFAD Mouse Model of Alzheimer's Disease. Meng et al., 2020	❌
TNNI2
TREM2	Upregulated	✅	Trem2 deletion enhances tau dispersion and pathology through microglia exosomes. Zhu et al., 2022	✅	TREM2 Haplodeficiency in Mice and Humans Impairs the Microglia Barrier Function Leading to Decreased Amyloid Compaction and Severe Axonal Dystrophy. Yuan et al., 2016	✅	Alzheimer's disease-associated R47H TREM2 increases, but wild-type TREM2 decreases, microglial phagocytosis of synaptosomes and neuronal loss. Popescu et al., 2023	R47H TREM2	loss of function	✅	Anti-human TREM2 induces microglia proliferation and reduces pathology in an Alzheimer's disease model. Wang et al., 2020		✅		"TREM2",	18	,	4	,		5	,	0	,
			Effects of microglial depletion and TREM2 deficiency on Aβ plaque burden and neuritic plaque tau pathology in 5XFAD mice. Delizannis et al., 2021	✅	Differential effects of partial and complete loss of TREM2 on microglial injury response and tauopathy Sayed et al 2018	✅	Triggering Receptor Expressed on Myeloid Cell 2 R47H Exacerbates Immune Response in Alzheimer's Disease Brain. Korvataska et al., 2020	R47H TREM2	loss of function	✅	The Microglial Innate Immune Receptor TREM2 Is Required for Synapse Elimination and Normal Brain Connectivity. Filipello et al., 2018		✅
			Microglial TREM2 promotes phagocytic clearance of damaged neurons after status epilepticus. Bosco et al., 2025	✅			AD-linked R47H- TREM2 mutation induces disease-enhancing microglial states via AKT hyperactivation. Sayed et al., 2021	R47H TREM2	loss of function	✅	TREM2 function impedes tau seeding in neuritic plaques. Leyns et al., 2019		✅
			Triggering receptor expressed on myeloid cells 2 (TREM2) deficiency attenuates phagocytic activities of microglia and exacerbates ischemic damage in experimental stroke. Kawabori et al., 2015	✅			TREM2 lipid sensing sustains the microglial response in an Alzheimer's disease model. Wang et al., 2015	R47H TREM2	loss of function	✅	Trem2 promotes anti-inflammatory responses in microglia and is suppressed under pro-inflammatory conditions. Liu et al. 2020		✅
			Trem2 Deletion Reduces Late-Stage Amyloid Plaque Accumulation, Elevates the Aβ42:Aβ40 Ratio, and Exacerbates Axonal Dystrophy and Dendritic Spine Loss in the PS2APP Alzheimer's Mouse Model. Meildant et al., 2020	✅ + ❌			The Trem2 R47H variant confers loss-of-function-like phenotypes in Alzheimer's disease. Cheng-Hathaway et al., 2018	R47H TREM2	loss of function	✅	Microglia Gravitate toward Amyloid Plaques Surrounded by Externalized Phosphatidylserine via TREM2. Park et al., 2024		✅
			TREM2 deficiency attenuates neuroinflammation and protects against neurodegeneration in a mouse model of tauopathy. Leyns et al., 2017	❌			Trem2 Y38C mutation and loss of Trem2 impairs neuronal synapses in adult mice. Jadhav et al., 2020			✅	Microglia-synapse 183 engulfment via PtdSer-TREM2 ameliorates neuronal hyperactivity in Alzheimer's disease models. Rueda-Carrasco et al., 2023		✅
			TREM2 deficiency eliminates TREM2+ inflammatory macrophages and ameliorates pathology in Alzheimer's disease mouse models. Jay et al., 2015	❌							TREM2-mediated early microglial response limits diffusion and toxicity of amyloid plaques. Wang et al., 2016		✅
											Plaque contact and unimpaired Trem2 is required for the microglial response to amyloid pathology. Wood et al., 2022		✅
			Loss of TREM2 function increases amyloid seeding but reduces plaque-associated ApoE. Parhizkar et al., 2019	❌✅
TYROBP	Upregulated	✅	Deficiency of TYROBP, an adapter protein for TREM2 and CR3 receptors, is neuroprotective in a mouse model of early Alzheimer's pathology. Haure-Mirande et al., 2017	❌	DAP12 promotes IRAK-M expression and IL-10 production by liver myeloid dendritic cells and restrains their T cell allostimulatory ability. Sumpter et al., 2011	✅	TYROBP genetic variants in early-onset Alzheimer’s disease. Pottier et al., 2016	TYROBP p.D50_L51ins14	loss of function	✅	Reactive or transgenic increase in microglial TYROBP reveals a TREM2-independent TYROBP-APOE link in wild-type and Alzheimer's-related mice. Audrain et al., 2021	overexpression	✅ +❌ shows positive results on neuroinflammation but negative on tau		"TYROBP",	5	,	4	,		1	,	1	,
			Integrative approach to sporadic Alzheimer's disease: deficiency of TYROBP in a tauopathy mouse model reduces C1q and normalizes clinical phenotype while increasing spread and state of phosphorylation of tau. Audrain et al 2019	✅ + ❌shows positive results on neuroinflammation but negative on tau
			TYROBP/DAP12 knockout in Huntington's disease Q175 mice cell-autonomously decreases microglial expression of disease-associated genes and non-cell-autonomously mitigates astrogliosis and motor deterioration. Creus-Muncunill et al 2024	❌
			Effects of TYROBP Deficiency on Neuroinflammation of a Alzheimer's Disease Mouse Model Carrying a PSEN1 p.G378E Mutation. Li et al., 2022	✅ + ❌shows positive results on neuroinflammation but negative on tau
USP46															"USP46",	0	,	0	,		0	,	0	,
